# High phenotypic and genotypic plasticity among strains of the mushroom-forming fungus *Schizophyllum commune*

**DOI:** 10.1101/2024.02.21.581338

**Authors:** Ioana M. Marian, Ivan D. Valdes, Richard D. Hayes, Kurt LaButti, Kecia Duffy, Mansi Chovatia, Jenifer Johnson, Vivian Ng, Luis G. Lugones, Han A. B. Wösten, Igor V. Grigoriev, Robin A. Ohm

**Affiliations:** Microbiology, Department of Biology, Faculty of Science, Utrecht University, Padualaan 8, 3584 CH, Utrecht, The Netherlands; U.S. Department of Energy Joint Genome Institute, Lawrence Berkeley National Laboratory, Berkeley, CA 94720, USA

## Abstract

*Schizophyllum commune* is a mushroom-forming fungus notable for its distinctive fruiting bodies with split gills. It is used as a model organism to study mushroom development, lignocellulose degradation and mating type loci. It is a hypervariable species with considerable genetic and phenotypic diversity between the strains. In this study, we systematically phenotyped 16 dikaryotic strains for aspects of mushroom development and 18 monokaryotic strains for lignocellulose degradation. There was considerable heterogeneity among the strains regarding these phenotypes. The majority of the strains developed mushrooms with varying morphologies, although some strains only grew vegetatively under the tested conditions. Growth on various carbon sources showed strain-specific profiles. The genomes of seven monokaryotic strains were sequenced and analyzed together with six previously published genome sequences. Moreover, the related species *Schizophyllum fasciatum* was sequenced. Although there was considerable genetic variation between the genome assemblies, the genes related to mushroom formation and lignocellulose degradation were well conserved. These sequenced genomes will provide a solid basis for functional genomics analyses of the strains of *S. commune*.
