## Supplementary material for "High phenotypic and genotypic plasticity among strains of the mushroom-forming fungus *Schizophyllum commune*": Table S1

### Sheet: Sheet1
	S. commune H4-8	S. commune FL	S. commune 227.1	S. commune 225.1	S. commune JCM22674	S. commune 207.1	S. commune 223.1	S. commune 227.2	S. commune ZB.1	S. commune Mos	S. commune TattoneD	S. commune ZB.2	S. commune LoenenD	S. fasciatum	A. ampla	F. hepatica
Version of assembly and annotations	Schco3	Schco_FL_1	Schco2271_1	Schco2251_1	Schco_JCM22674_1	Schco2071_1	Schco2231_1	Schco2272_1	SchcoZB1	Schco_Mos_1	Schco_TatD_1	SchcoZB2	Schco_LoeD_1	Schfas1	Auramp1	Fishe1
Assembly
Sequences in assembly	25	1081	1000	919	230	582	713	727	730	1703	1707	1127	1774	2561	351	588
Total assembly length (Mbp)	38.67	36.38	38.32	38.25	39.01	36.64	37.74	38.03	36.91	37.89	36.46	37.39	35.88	30.44	49.87	33.85
Assembly GC content (%)	57.53	57.43	57.64	57.68	57.64	57.66	57.66	57.59	57.6	57.49	57.5	57.56	57.54	58.8	57.05	50.21
Assembly gaps (%)	0.15	0.0	0.03	0.02	1.6	0.01	0.01	0.03	0.01	0.0	0.1	0.02	0.07	0.08	0.0	1.01
L50 number (#)	6	84	70	58	14	35	40	54	47	153	187	93	194	99	19	27
N50 length (bp)	2560162	126061	153215	193633	729597	293648	265368	225126	217796	74479	54683	106542	54148	85987	539828	349856
Total repeats (#)	10888	9980	12118	11555	11097	9568	10444	11532	10301	12320	10391	11059	9335	9862	17889	11150
Repetitive content (bp, %)	2680365 (6.93%)	1166013 (3.2%)	1727614 (4.51%)	1528618 (4.0%)	1620922 (4.16%)	1068931 (2.92%)	1431622 (3.79%)	1607537 (4.23%)	1255534 (3.4%)	1587338 (4.19%)	1173736 (3.22%)	1298946 (3.47%)	930232 (2.59%)	1150498 (3.78%)	4023309 (8.07%)	4088534 (12.08%)
Predicted genes
Genes	16204	12150	13547	13533	12633	13032	13373	13398	13419	12603	15103	13467	13829	11722	15576	11244
Gene length (median)	1517	1565	1494	1489	1602	1523	1507	1503	1493	1552	1469	1491	1438	1330	1500	1316
Transcript length (median)	1247	1236	1196	1194	1275	1222	1209	1209	1195	1233	1203	1202	1153	1050	1224	1008
Exon length (median)	164	142	147	147	144	146	146	147	147	143	158	147	148	140	154	135
CDS length (median)	1035	1236	1131	1134	1275	1158	1155	1146	1143	1233	1044	1143	1089	1050	1038	1008
Protein length (median)	345	412	377	378	425	386	385	382	381	411	348	381	363	350	346	336
Spliced genes (total, %)	13981 (86.28%)	11156 (91.82%)	12339 (91.08%)	12328 (91.1%)	11582 (91.68%)	11982 (91.94%)	12313 (92.07%)	12178 (90.89%)	12150 (90.54%)	11522 (91.42%)	13273 (87.88%)	12209 (90.66%)	12419 (89.8%)	10602 (90.45%)	14251 (91.49%)	10169 (90.44%)
Exons per gene (median)	4	5	5	5	5	5	5	5	5	5	4	5	4	4	4	4
Intron length (median)	53	53	53	53	53	53	53	53	53	53	53	53	53	53	53	56
Introns per spliced gene (median)	4	4	4	4	4	4	4	4	4	4	4	4	4	4	4	4
Gene density (genes / Mbp)	419.03	333.95	353.51	353.8	323.87	355.67	354.36	352.32	363.59	332.64	414.25	360.21	385.4	385.15	312.31	332.19
Coding content of assembly (bp, %)	20453589 (52.89%)	18520266 (50.9%)	18280752 (47.7%)	18370824 (48.03%)	19648593 (50.37%)	17929251 (48.93%)	18343856 (48.61%)	18247656 (47.99%)	18230940 (49.4%)	19030956 (50.23%)	18919004 (51.89%)	18428238 (49.29%)	18030347 (50.25%)	14883390 (48.9%)	19522839 (39.14%)	13838325 (40.88%)
Functional annotations
Unique PFAM domains	3807	3772	3760	3766	3784	3747	3765	3761	3754	3776	3796	3760	3769	3725	3753	3649
Genes with PFAM (total, %)	8294 (51.18%)	7570 (62.3%)	8024 (59.23%)	8056 (59.53%)	7873 (62.32%)	7927 (60.83%)	8065 (60.31%)	8013 (59.81%)	7979 (59.46%)	7687 (60.99%)	8173 (54.12%)	8006 (59.45%)	8016 (57.97%)	7370 (62.87%)	8233 (52.86%)	6845 (60.88%)
Genes with GO (total, %)	5033 (31.06%)	4628 (38.09%)	4872 (35.96%)	4875 (36.02%)	4804 (38.03%)	4837 (37.12%)	4893 (36.59%)	4893 (36.52%)	4849 (36.14%)	4688 (37.2%)	4959 (32.83%)	4863 (36.11%)	4847 (35.05%)	4538 (38.71%)	4929 (31.64%)	4199 (37.34%)
Genes with signalP (total, %)	1260 (7.78%)	1024 (8.43%)	1101 (8.13%)	1086 (8.02%)	1063 (8.41%)	1095 (8.4%)	1077 (8.05%)	1086 (8.11%)	1092 (8.14%)	1071 (8.5%)	1160 (7.68%)	1095 (8.13%)	1100 (7.95%)	982 (8.38%)	1184 (7.6%)	676 (6.01%)
Genes with TMHMM (total, %)	2413 (14.89%)	2036 (16.76%)	2136 (15.77%)	2132 (15.75%)	2079 (16.46%)	2137 (16.4%)	2152 (16.09%)	2119 (15.82%)	2135 (15.91%)	2050 (16.27%)	2284 (15.12%)	2137 (15.87%)	2159 (15.61%)	1941 (16.56%)	2254 (14.47%)	1865 (16.59%)
Genes annotated as TF (total, %)	292 (1.8%)	264 (2.17%)	291 (2.15%)	282 (2.08%)	273 (2.16%)	281 (2.16%)	289 (2.16%)	276 (2.06%)	276 (2.06%)	269 (2.13%)	278 (1.84%)	280 (2.08%)	277 (2.0%)	264 (2.25%)	301 (1.93%)	227 (2.02%)
Genes annotated as CAZyme (total, %)	470 (2.9%)	467 (3.84%)	475 (3.51%)	472 (3.49%)	478 (3.78%)	474 (3.64%)	476 (3.56%)	473 (3.53%)	476 (3.55%)	470 (3.73%)	476 (3.15%)	474 (3.52%)	479 (3.46%)	454 (3.87%)	492 (3.16%)	332 (2.95%)
Secondary metabolism gene cluster	14	13	14	14	13	14	13	16	13	15	14	15	17	11	15	17
BUSCO2 completeness (%)	99.31	99.66	99.31	98.97	99.65	99.66	99.66	99.65	98.62	98.27	98.62	99.66	99.31	97.93	99.31	98.96
