## Supplementary material for "High phenotypic and genotypic plasticity among strains of the mushroom-forming fungus *Schizophyllum commune*": Table S2

### Sheet: Sheet1
Species	Protein ID	Scaffold	Start	End	Strand	Annotation
S. commune ZB.2	SchcoZB2|41649	scaffold_1	336955	339999	-	Homeodomain mating type TF (PF05920)
	SchcoZB2|109112	scaffold_1	340288	343305	+	Homeodomain mating type TF (PF05920)
	SchcoZB2|45037	scaffold_10	208322	210793	-	Homeodomain mating type TF (PF05920)
	SchcoZB2|45088	scaffold_10	211133	213114	+	Homeodomain mating type TF (PF05920)
	SchcoZB2|95783	scaffold_10	213793	215906	-	Homeodomain mating type TF (PF05920)
	SchcoZB2|85663	scaffold_10	216402	218334	+	Homeodomain mating type TF (PF05920)
	SchcoZB2|123788	scaffold_14	13009	13222	-	Pheromone (PF08015)
	SchcoZB2|115243	scaffold_80	40642	42370	-	Pheromone receptor (PF02076)
	SchcoZB2|55151	scaffold_80	43827	46405	-	Pheromone receptor (PF02076)
	SchcoZB2|88788	scaffold_80	62609	64786	-	Pheromone receptor (PF02076)
	SchcoZB2|55153	scaffold_80	70418	70574	-	Pheromone (PF08015)
	SchcoZB2|55194	scaffold_80	78545	79775	+	Pheromone receptor (PF02076)
	SchcoZB2|127358	scaffold_80	90562	90760	-	Pheromone (PF08015)
	SchcoZB2|115256	scaffold_80	91736	92175	+	Pheromone (PF08015)
	SchcoZB2|115257	scaffold_80	94605	95397	-	Pheromone (PF08015)
	SchcoZB2|88792	scaffold_80	110404	113163	-	Pheromone receptor (PF02076)
	SchcoZB2|102172	scaffold_84	65694	67592	-	Pheromone receptor (PF02076)
	SchcoZB2|116078	scaffold_102	64444	66291	-	Homeodomain mating type TF (PF05920)
S. commune LoenenD	Schco_LoeD_1|184460	scaffold_8	177867	180956	-	Homeodomain mating type TF (PF05920)
	Schco_LoeD_1|184591	scaffold_8	181213	184251	+	Homeodomain mating type TF (PF05920)
	Schco_LoeD_1|289019	scaffold_50	94496	96394	+	Pheromone receptor (PF02076)
	Schco_LoeD_1|180823	scaffold_62	62159	62348	+	Homeodomain mating type TF (PF05920)
	Schco_LoeD_1|284599	scaffold_206	36923	39371	-	Homeodomain mating type TF (PF05920)
	Schco_LoeD_1|269561	scaffold_206	39723	41782	+	Homeodomain mating type TF (PF05920)
	Schco_LoeD_1|200455	scaffold_206	47349	47850	+	Homeodomain mating type TF (PF05920)
	Schco_LoeD_1|238914	scaffold_212	16854	18582	-	Pheromone receptor (PF02076)
	Schco_LoeD_1|168872	scaffold_212	20112	22691	-	Pheromone receptor (PF02076)
	Schco_LoeD_1|284719	scaffold_212	38831	41020	-	Pheromone receptor (PF02076)
	Schco_LoeD_1|200742	scaffold_212	46648	46804	-	Pheromone (PF08015)
	Schco_LoeD_1|200738	scaffold_212	47977	48202	+	Pheromone (PF08015)
	Schco_LoeD_1|320045	scaffold_284	30	2054	-	Pheromone receptor (PF02076)
	Schco_LoeD_1|287022	scaffold_343	19648	19870	-	Pheromone (PF08015)
	Schco_LoeD_1|161825	scaffold_343	22531	24347	-	Pheromone receptor (PF02076)
S. commune TattoneD	Schco_TatD_1|410657	scaffold_1	269053	270911	-	Homeodomain mating type TF (PF05920)
	Schco_TatD_1|258323	scaffold_1	274479	276324	-	Homeodomain mating type TF (PF05920)
	Schco_TatD_1|410660	scaffold_1	276893	278761	-	Homeodomain mating type TF (PF05920)
	Schco_TatD_1|259521	scaffold_6	146482	149639	-	Homeodomain mating type TF (PF05920)
	Schco_TatD_1|226882	scaffold_6	149897	152978	+	Homeodomain mating type TF (PF05920)
	Schco_TatD_1|271392	scaffold_122	54500	54713	-	Pheromone (PF08015)
	Schco_TatD_1|215071	scaffold_230	1412	4043	-	Pheromone receptor (PF02076)
	Schco_TatD_1|353599	scaffold_230	20264	22453	-	Pheromone receptor (PF02076)
	Schco_TatD_1|57926	scaffold_230	28362	28518	-	Pheromone (PF08015)
	Schco_TatD_1|244930	scaffold_230	29695	29920	+	Pheromone (PF08015)
	Schco_TatD_1|353604	scaffold_230	35456	35871	+	Pheromone (PF08015)
	Schco_TatD_1|307590	scaffold_230	39175	40951	-	Pheromone receptor (PF02076)
	Schco_TatD_1|244937	scaffold_230	42693	42912	-	Pheromone (PF08015)
	Schco_TatD_1|321521	scaffold_230	43880	44078	+	Pheromone (PF08015)
	Schco_TatD_1|321523	scaffold_230	46133	46412	-	Pheromone (PF08015)
	Schco_TatD_1|373780	scaffold_232	20313	22211	+	Pheromone receptor (PF02076)
	Schco_TatD_1|325005	scaffold_593	9194	9404	-	Pheromone (PF08015)
	Schco_TatD_1|208691	scaffold_617	10376	13090	-	Pheromone receptor (PF02076)
	Schco_TatD_1|377306	scaffold_960	565	2293	+	Pheromone receptor (PF02076)
	Schco_TatD_1|4287	scaffold_1038	1567	3432	-	Homeodomain mating type TF (PF05920)
S. commune Mos	Schco_Mos_1|g2522.t1	scaffold_0034	76041	79107	-	Homeodomain mating type TF (PF05920)
	Schco_Mos_1|g2523.t1	scaffold_0034	79362	82448	+	Homeodomain mating type TF (PF05920)
	Schco_Mos_1|g2826.t1	scaffold_0040	39485	41350	+	Homeodomain mating type TF (PF05920)
	Schco_Mos_1|g3637.t1	scaffold_0057	16200	18850	+	Pheromone receptor (PF02076)
	Schco_Mos_1|g3638.t1	scaffold_0057	20368	22096	+	Pheromone receptor (PF02076)
	Schco_Mos_1|g5674.t1	scaffold_0114	19713	23206	+	Homeodomain mating type TF (PF05920)
	Schco_Mos_1|g5675.t1	scaffold_0114	23778	25837	-	Homeodomain mating type TF (PF05920)
	Schco_Mos_1|g5676.t1	scaffold_0114	26189	28649	+	Homeodomain mating type TF (PF05920)
	Schco_Mos_1|g7280.t1	scaffold_0176	2977	5745	+	Pheromone receptor (PF02076)
	Schco_Mos_1|g7283.t1	scaffold_0176	17005	20597	-	Pheromone receptor (PF02076)
	Schco_Mos_1|g7283.t1	scaffold_0176	17005	20597	-	Pheromone (PF08015)
	Schco_Mos_1|g7285.t1	scaffold_0176	28015	29397	+	Pheromone (PF08015)
	Schco_Mos_1|g7286.t1	scaffold_0176	30112	31934	+	Pheromone receptor (PF02076)
	Schco_Mos_1|g7290.t1	scaffold_0176	41536	43128	-	Pheromone (PF08015)
	Schco_Mos_1|g9651.t1	scaffold_0321	29881	31779	-	Pheromone receptor (PF02076)
S. commune ZB1	SchcoZB1|41307	scaffold_1	539686	542793	-	Homeodomain mating type TF (PF05920)
	SchcoZB1|107302	scaffold_1	543040	546033	+	Homeodomain mating type TF (PF05920)
	SchcoZB1|107523	scaffold_1	1104560	1108155	+	Homeodomain mating type TF (PF05920)
	SchcoZB1|107524	scaffold_1	1108733	1110792	-	Homeodomain mating type TF (PF05920)
	SchcoZB1|107525	scaffold_1	1111144	1113601	+	Homeodomain mating type TF (PF05920)
	SchcoZB1|93498	scaffold_64	2869	5482	-	Pheromone receptor (PF02076)
	SchcoZB1|57657	scaffold_64	20805	21943	-	Pheromone receptor (PF02076)
	SchcoZB1|114961	scaffold_64	22902	23719	-	Pheromone (PF08015)
	SchcoZB1|126393	scaffold_64	28782	28953	+	Pheromone (PF08015)
	SchcoZB1|57643	scaffold_64	36512	36788	-	Pheromone (PF08015)
	SchcoZB1|57608	scaffold_64	42496	43838	+	Pheromone receptor (PF02076)
	SchcoZB1|126399	scaffold_64	72208	74803	+	Pheromone receptor (PF02076)
	SchcoZB1|93515	scaffold_64	76354	78059	+	Pheromone receptor (PF02076)
	SchcoZB1|105002	scaffold_103	31372	33263	+	Pheromone receptor (PF02076)
	SchcoZB1|21001	scaffold_120	64154	64343	+	Homeodomain mating type TF (PF05920)
S. commune 227.2	Schco2272_1|286045	scaffold_2	206901	209887	-	Homeodomain mating type TF (PF05920)
	Schco2272_1|201122	scaffold_2	210144	213216	+	Homeodomain mating type TF (PF05920)
	Schco2272_1|258953	scaffold_7	26275	28173	-	Pheromone receptor (PF02076)
	Schco2272_1|264840	scaffold_41	228335	230039	-	Pheromone receptor (PF02076)
	Schco2272_1|212173	scaffold_41	231566	234232	-	Pheromone receptor (PF02076)
	Schco2272_1|278319	scaffold_41	252597	252936	+	Pheromone (PF08015)
	Schco2272_1|253427	scaffold_69	63683	66140	-	Homeodomain mating type TF (PF05920)
	Schco2272_1|280381	scaffold_69	66492	68551	+	Homeodomain mating type TF (PF05920)
	Schco2272_1|280383	scaffold_69	72126	73988	+	Homeodomain mating type TF (PF05920)
	Schco2272_1|219377	scaffold_90	49510	49726	-	Pheromone (PF08015)
	Schco2272_1|182632	scaffold_131	22740	22929	+	Homeodomain mating type TF (PF05920)
	Schco2272_1|223484	scaffold_144	14298	14511	+	Pheromone (PF08015)
	Schco2272_1|225238	scaffold_188	9854	12613	-	Pheromone receptor (PF02076)
	Schco2272_1|225242	scaffold_188	35401	35611	+	Pheromone (PF08015)
	Schco2272_1|225907	scaffold_212	7744	9223	-	Pheromone receptor (PF02076)
	Schco2272_1|284559	scaffold_212	10172	10546	-	Pheromone (PF08015)
	Schco2272_1|295280	scaffold_212	11701	11983	+	Pheromone (PF08015)
	Schco2272_1|295282	scaffold_212	20035	20206	-	Pheromone (PF08015)
	Schco2272_1|225908	scaffold_212	25079	25383	+	Pheromone (PF08015)
	Schco2272_1|284565	scaffold_212	26464	28607	+	Pheromone receptor (PF02076)
	Schco2272_1|295285	scaffold_212	30000	30198	-	Pheromone (PF08015)
S. commune 225.1	Schco2251_1|245335	scaffold_9	178223	180044	-	Homeodomain mating type TF (PF05920)
	Schco2251_1|255616	scaffold_9	180700	182740	+	Homeodomain mating type TF (PF05920)
	Schco2251_1|286538	scaffold_9	183358	185384	+	Homeodomain mating type TF (PF05920)
	Schco2251_1|269620	scaffold_9	186210	189396	-	Homeodomain mating type TF (PF05920)
	Schco2251_1|287847	scaffold_20	77595	77808	+	Pheromone (PF08015)
	Schco2251_1|273123	scaffold_38	190497	193500	-	Homeodomain mating type TF (PF05920)
	Schco2251_1|209627	scaffold_38	193747	196855	+	Homeodomain mating type TF (PF05920)
	Schco2251_1|261161	scaffold_48	138956	140846	+	Pheromone receptor (PF02076)
	Schco2251_1|249815	scaffold_86	8360	9486	+	Pheromone (PF08015)
	Schco2251_1|216704	scaffold_86	19177	20513	-	Pheromone receptor (PF02076)
	Schco2251_1|216723	scaffold_86	26198	26477	+	Pheromone (PF08015)
	Schco2251_1|292011	scaffold_86	34280	34451	-	Pheromone (PF08015)
	Schco2251_1|276244	scaffold_86	39925	40359	+	Pheromone (PF08015)
	Schco2251_1|216716	scaffold_86	41403	43709	+	Pheromone receptor (PF02076)
	Schco2251_1|263871	scaffold_86	54808	57322	+	Pheromone receptor (PF02076)
	Schco2251_1|216836	scaffold_87	19889	21040	+	Homeodomain mating type TF (PF05920)
	Schco2251_1|218739	scaffold_107	12666	15392	+	Pheromone receptor (PF02076)
	Schco2251_1|264945	scaffold_107	16902	18603	+	Pheromone receptor (PF02076)
S. commune JCM22674	Schco_JCM22674_1|g1650.t1	scaffold_1	1389808	1392894	-	Homeodomain mating type TF (PF05920)
	Schco_JCM22674_1|g1651.t1	scaffold_1	1393176	1396290	+	Homeodomain mating type TF (PF05920)
	Schco_JCM22674_1|g1868.t1	scaffold_1	1947206	1949068	-	Homeodomain mating type TF (PF05920)
	Schco_JCM22674_1|g1870.t1	scaffold_1	1952641	1954700	-	Homeodomain mating type TF (PF05920)
	Schco_JCM22674_1|g1871.t1	scaffold_1	1955052	1957509	+	Homeodomain mating type TF (PF05920)
	Schco_JCM22674_1|g8712.t1	scaffold_23	187440	190271	+	Pheromone receptor (PF02076)
	Schco_JCM22674_1|g8716.t1	scaffold_23	206068	206365	+	Pheromone (PF08015)
	Schco_JCM22674_1|g8717.t1	scaffold_23	208859	209468	-	Pheromone (PF08015)
	Schco_JCM22674_1|g8719.t1	scaffold_23	212952	213198	-	Pheromone (PF08015)
	Schco_JCM22674_1|g8720.t1	scaffold_23	219651	223092	-	Pheromone receptor (PF02076)
	Schco_JCM22674_1|g8725.t1	scaffold_23	236755	238914	+	Pheromone receptor (PF02076)
	Schco_JCM22674_1|g8730.t1	scaffold_23	255322	257934	+	Pheromone receptor (PF02076)
	Schco_JCM22674_1|g8731.t1	scaffold_23	259452	261158	+	Pheromone receptor (PF02076)
	Schco_JCM22674_1|g9516.t1	scaffold_28	133962	135824	-	Homeodomain mating type TF (PF05920)
	Schco_JCM22674_1|g11950.t1	scaffold_61	25732	27621	+	Pheromone receptor (PF02076)
S. commune 207.1	Schco2071_1|196900	scaffold_1	1110748	1113834	-	Homeodomain mating type TF (PF05920)
	Schco2071_1|266207	scaffold_1	1114116	1117229	+	Homeodomain mating type TF (PF05920)
	Schco2071_1|266862	scaffold_2	1288315	1290171	+	Homeodomain mating type TF (PF05920)
	Schco2071_1|243835	scaffold_5	688403	690300	+	Pheromone receptor (PF02076)
	Schco2071_1|271162	scaffold_24	327073	329601	-	Homeodomain mating type TF (PF05920)
	Schco2071_1|248354	scaffold_24	330750	332858	-	Homeodomain mating type TF (PF05920)
	Schco2071_1|248355	scaffold_24	333367	335302	+	Homeodomain mating type TF (PF05920)
	Schco2071_1|210798	scaffold_38	200716	200929	+	Pheromone (PF08015)
	Schco2071_1|250556	scaffold_41	24978	27444	-	Pheromone receptor (PF02076)
	Schco2071_1|272912	scaffold_41	47649	49792	-	Pheromone receptor (PF02076)
	Schco2071_1|272913	scaffold_41	50877	51190	-	Pheromone (PF08015)
	Schco2071_1|211488	scaffold_41	56228	56399	+	Pheromone (PF08015)
	Schco2071_1|284352	scaffold_41	63881	64157	-	Pheromone (PF08015)
	Schco2071_1|211431	scaffold_41	73375	73621	+	Pheromone (PF08015)
	Schco2071_1|211463	scaffold_41	75423	77576	+	Pheromone receptor (PF02076)
	Schco2071_1|211379	scaffold_41	93859	96556	+	Pheromone receptor (PF02076)
	Schco2071_1|250580	scaffold_41	98107	99813	+	Pheromone receptor (PF02076)
	Schco2071_1|276049	scaffold_86	4927	5356	+	Pheromone (PF08015)
S. commune 223.1	Schco2231_1|193317	scaffold_8	271984	275054	-	Homeodomain mating type TF (PF05920)
	Schco2231_1|287651	scaffold_8	275309	278395	+	Homeodomain mating type TF (PF05920)
	Schco2231_1|290109	scaffold_22	283198	285063	+	Homeodomain mating type TF (PF05920)
	Schco2231_1|251623	scaffold_24	83954	85658	-	Pheromone receptor (PF02076)
	Schco2231_1|199304	scaffold_24	88010	90657	-	Pheromone receptor (PF02076)
	Schco2231_1|272760	scaffold_24	106877	109054	-	Pheromone receptor (PF02076)
	Schco2231_1|199225	scaffold_24	114842	114998	-	Pheromone (PF08015)
	Schco2231_1|199275	scaffold_24	116140	116386	+	Pheromone (PF08015)
	Schco2231_1|290336	scaffold_24	126783	128643	+	Pheromone receptor (PF02076)
	Schco2231_1|199246	scaffold_24	131127	131349	+	Pheromone (PF08015)
	Schco2231_1|290338	scaffold_24	134199	135080	-	Pheromone (PF08015)
	Schco2231_1|251644	scaffold_24	153039	155631	+	Pheromone receptor (PF02076)
	Schco2231_1|252253	scaffold_29	83833	85728	-	Pheromone receptor (PF02076)
	Schco2231_1|264017	scaffold_32	160952	162905	-	Homeodomain mating type TF (PF05920)
	Schco2231_1|201049	scaffold_32	163771	166342	-	Homeodomain mating type TF (PF05920)
	Schco2231_1|252729	scaffold_32	170293	172224	+	Homeodomain mating type TF (PF05920)
	Schco2231_1|201486	scaffold_34	33014	33227	+	Pheromone (PF08015)
S. commune 227.1	Schco2271_1|196545	scaffold_14	256282	259354	-	Homeodomain mating type TF (PF05920)
	Schco2271_1|276979	scaffold_14	259611	262598	+	Homeodomain mating type TF (PF05920)
	Schco2271_1|287674	scaffold_17	109524	112004	-	Homeodomain mating type TF (PF05920)
	Schco2271_1|277281	scaffold_17	112344	114331	+	Homeodomain mating type TF (PF05920)
	Schco2271_1|277282	scaffold_17	114949	116927	+	Homeodomain mating type TF (PF05920)
	Schco2271_1|205052	scaffold_56	172126	172339	-	Pheromone (PF08015)
	Schco2271_1|181857	scaffold_58	45251	45440	+	Homeodomain mating type TF (PF05920)
	Schco2271_1|206755	scaffold_68	82257	84978	+	Pheromone receptor (PF02076)
	Schco2271_1|206745	scaffold_68	100359	102638	-	Pheromone receptor (PF02076)
	Schco2271_1|206680	scaffold_68	109143	109314	+	Pheromone (PF08015)
	Schco2271_1|280714	scaffold_68	116534	116813	-	Pheromone (PF08015)
	Schco2271_1|291810	scaffold_68	119854	121544	-	Pheromone (PF08015)
	Schco2271_1|206737	scaffold_68	122727	122883	+	Pheromone (PF08015)
	Schco2271_1|206749	scaffold_68	128800	130990	+	Pheromone receptor (PF02076)
	Schco2271_1|206714	scaffold_68	147276	149861	+	Pheromone receptor (PF02076)
	Schco2271_1|291819	scaffold_68	151374	153078	+	Pheromone receptor (PF02076)
	Schco2271_1|295180	scaffold_159	5523	7419	+	Pheromone receptor (PF02076)
S. commune H4-8	Schco3|2489147	scaffold_2	1244588	1246544	-	Homeodomain mating type TF (PF05920)
	Schco3|2488787	scaffold_2	1250282	1252277	+	Homeodomain mating type TF (PF05920)
	Schco3|2684088	scaffold_2	1253400	1255380	+	Homeodomain mating type TF (PF05920)
	Schco3|2610293	scaffold_2	1265955	1267660	+	Homeodomain mating type TF (PF05920)
	Schco3|2565082	scaffold_2	1268055	1270175	-	Homeodomain mating type TF (PF05920)
	Schco3|2696654	scaffold_2	1821006	1824096	-	Homeodomain mating type TF (PF05920)
	Schco3|2596714	scaffold_2	1824367	1827456	+	Homeodomain mating type TF (PF05920)
	Schco3|2493754	scaffold_3	1340636	1340825	-	Homeodomain mating type TF (PF05920)
	Schco3|2703224	scaffold_8	1960018	1960509	-	Pheromone (PF08015)
	Schco3|111749	scaffold_9	2064653	2066557	+	Pheromone receptor (PF02076)
	Schco3|2691998	scaffold_10	1485000	1485213	-	Pheromone (PF08015)
	Schco3|1192520	scaffold_11	190181	192641	-	Pheromone receptor (PF02076)
	Schco3|251504	scaffold_11	216535	216733	+	Pheromone (PF08015)
	Schco3|1238578	scaffold_11	218132	220277	-	Pheromone receptor (PF02076)
	Schco3|83222	scaffold_11	221325	221638	-	Pheromone (PF08015)
	Schco3|2704855	scaffold_11	225389	225777	+	Pheromone (PF08015)
	Schco3|17250	scaffold_11	232092	232374	-	Pheromone (PF08015)
	Schco3|60520	scaffold_11	241496	241688	-	Pheromone (PF08015)
	Schco3|60117	scaffold_11	245409	245586	-	Pheromone (PF08015)
	Schco3|1034973	scaffold_11	246347	248430	+	Pheromone receptor (PF02076)
	Schco3|2638258	scaffold_11	268285	270480	+	Pheromone receptor (PF02076)
	Schco3|258344	scaffold_11	271955	273658	+	Pheromone receptor (PF02076)
S. commune FL	Schco_FL_1|g947.t1	scaffold_0007	24389	26340	-	Homeodomain mating type TF (PF05920)
	Schco_FL_1|g949.t1	scaffold_0007	30101	32093	+	Homeodomain mating type TF (PF05920)
	Schco_FL_1|g951.t1	scaffold_0007	35631	37493	+	Homeodomain mating type TF (PF05920)
	Schco_FL_1|g2426.t1	scaffold_0019	74738	77719	-	Homeodomain mating type TF (PF05920)
	Schco_FL_1|g2427.t1	scaffold_0019	77976	81059	+	Homeodomain mating type TF (PF05920)
	Schco_FL_1|g4037.t1	scaffold_0039	124738	126813	+	Pheromone receptor (PF02076)
	Schco_FL_1|g5384.t1	scaffold_0063	57719	62589	+	Pheromone receptor (PF02076)
	Schco_FL_1|g5388.t1	scaffold_0063	74309	76611	-	Pheromone receptor (PF02076)
	Schco_FL_1|g5389.t1	scaffold_0063	77601	79146	-	Pheromone (PF08015)
	Schco_FL_1|g5390.t1	scaffold_0063	82476	84356	-	Pheromone (PF08015)
	Schco_FL_1|g5392.t1	scaffold_0063	88887	90989	+	Pheromone receptor (PF02076)
	Schco_FL_1|g5395.t1	scaffold_0063	102699	102948	-	Pheromone (PF08015)
	Schco_FL_1|g5401.t1	scaffold_0063	120530	123005	+	Pheromone receptor (PF02076)
	Schco_FL_1|g5402.t1	scaffold_0063	124063	126143	+	Pheromone receptor (PF02076)
	Schco_FL_1|g11054.t1	scaffold_0305	22987	24853	-	Homeodomain mating type TF (PF05920)
S. fasciatum	Schfas1|59851	scaffold_3	229037	231569	-	Homeodomain mating type TF (PF05920)
	Schfas1|59852	scaffold_3	232007	233998	+	Homeodomain mating type TF (PF05920)
	Schfas1|39464	scaffold_86	58622	58802	+	Homeodomain mating type TF (PF05920)
	Schfas1|65396	scaffold_120	56423	58280	+	Pheromone receptor (PF02076)
	Schfas1|65924	scaffold_146	41778	42037	-	Pheromone (PF08015)
	Schfas1|43532	scaffold_156	3979	6458	-	Pheromone receptor (PF02076)
	Schfas1|43528	scaffold_156	10498	12529	-	Pheromone receptor (PF02076)
	Schfas1|43543	scaffold_156	27533	27701	+	Pheromone (PF08015)
	Schfas1|43539	scaffold_156	33097	33355	-	Pheromone (PF08015)
	Schfas1|66099	scaffold_156	41284	41948	-	Pheromone (PF08015)
	Schfas1|43527	scaffold_156	42743	42971	+	Pheromone (PF08015)
	Schfas1|43533	scaffold_156	44417	46553	+	Pheromone receptor (PF02076)
	Schfas1|67028	scaffold_239	435	2599	-	Pheromone receptor (PF02076)
	Schfas1|45649	scaffold_239	5607	5778	+	Pheromone (PF08015)
	Schfas1|45652	scaffold_239	12148	13375	+	Pheromone receptor (PF02076)
	Schfas1|45650	scaffold_239	19580	19778	+	Pheromone (PF08015)
	Schfas1|67035	scaffold_239	21771	22959	+	Pheromone receptor (PF02076)
	Schfas1|46723	scaffold_327	3265	6509	-	Homeodomain mating type TF (PF05920)
	Schfas1|85221	scaffold_327	6728	9804	+	Homeodomain mating type TF (PF05920)
	Schfas1|47183	scaffold_389	324	3464	-	Homeodomain mating type TF (PF05920)
	Schfas1|85347	scaffold_389	3713	6789	+	Homeodomain mating type TF (PF05920)
	Schfas1|1063	scaffold_434	2	1025	-	Pheromone receptor (PF02076)
	Schfas1|67943	scaffold_434	2316	4655	-	Pheromone receptor (PF02076)
	Schfas1|68246	scaffold_547	481	2822	-	Pheromone receptor (PF02076)
	Schfas1|49121	scaffold_784	867	1068	+	Pheromone (PF08015)
	Schfas1|77756	scaffold_999	2780	3538	-	Pheromone receptor (PF02076)
A. ampla	Auramp1|544327	scaffold_1	2295716	2297569	-	Pheromone receptor (PF02076)
	Auramp1|486083	scaffold_4	553830	555803	+	Homeodomain mating type TF (PF05920)
	Auramp1|486087	scaffold_4	559697	561709	+	Homeodomain mating type TF (PF05920)
	Auramp1|486723	scaffold_4	1106464	1109568	-	Homeodomain mating type TF (PF05920)
	Auramp1|486727	scaffold_4	1109766	1112997	+	Homeodomain mating type TF (PF05920)
	Auramp1|372024	scaffold_18	380310	380469	+	Homeodomain mating type TF (PF05920)
	Auramp1|410679	scaffold_37	219878	221564	-	Pheromone receptor (PF02076)
	Auramp1|512170	scaffold_37	222868	225125	-	Pheromone receptor (PF02076)
	Auramp1|410774	scaffold_37	269599	271598	-	Pheromone receptor (PF02076)
	Auramp1|512218	scaffold_37	272507	274477	-	Pheromone receptor (PF02076)
	Auramp1|512224	scaffold_37	277989	278166	+	Pheromone (PF08015)
	Auramp1|512239	scaffold_37	287396	287561	+	Pheromone (PF08015)
	Auramp1|611991	scaffold_37	288733	290708	+	Pheromone receptor (PF02076)
	Auramp1|575400	scaffold_62	133939	134228	+	Pheromone (PF08015)
	Auramp1|560699	scaffold_62	135237	137201	-	Pheromone receptor (PF02076)
	Auramp1|518392	scaffold_62	138164	138365	-	Pheromone (PF08015)
F. hepatica	Fishe1|55210	scaffold_39	29093	31482	-	Homeodomain mating type TF (PF05920)
	Fishe1|55275	scaffold_48	9253	11917	+	Homeodomain mating type TF (PF05920)
	Fishe1|69052	scaffold_48	50734	52925	+	Pheromone receptor (PF02076)
	Fishe1|55292	scaffold_48	85383	87511	-	Pheromone receptor (PF02076)
	Fishe1|14902	scaffold_49	115268	116434	-	Pheromone receptor (PF02076)
	Fishe1|70932	scaffold_87	311700	314540	-	Homeodomain mating type TF (PF05920)
	Fishe1|70933	scaffold_87	314822	317500	+	Homeodomain mating type TF (PF05920)
	Fishe1|71781	scaffold_97	124789	126089	+	Pheromone receptor (PF02076)
	Fishe1|73189	scaffold_224	11042	11410	-	Pheromone (PF08015)
	Fishe1|42450	scaffold_224	12450	13727	+	Pheromone receptor (PF02076)
	Fishe1|14603	scaffold_350	113817	114033	-	Homeodomain mating type TF (PF05920)
	Fishe1|59824	scaffold_425	47832	49857	+	Homeodomain mating type TF (PF05920)
	Fishe1|16487	scaffold_434	52789	54054	-	Pheromone receptor (PF02076)
	Fishe1|50471	scaffold_485	10615	11841	+	Pheromone receptor (PF02076)
	Fishe1|24958	scaffold_485	58151	58422	+	Pheromone receptor (PF02076)
	Fishe1|26538	scaffold_510	126235	127222	-	Pheromone receptor (PF02076)
	Fishe1|62431	scaffold_516	1520078	1522019	+	Pheromone receptor (PF02076)
